# Hemodynamic traveling waves transport musical codes faster than language codes via shared bilateral streams

**DOI:** 10.1101/2025.03.04.641396

**Authors:** Ruey-Song Huang, Ci-Jun Gao, Ut Meng Lei, Teng Ieng Leong, Jian Hwee Ang, Cheok Teng Leong, Chi Un Choi, Martin I. Sereno, Defeng Li, Victoria Lai Cheng Lei

## Abstract

What takes precedence in our brain: music or language? Here we used rapid phase-encoded fMRI to explore spatiotemporal brain dynamics during naturalistic music and language tasks, seeking to track down the entire perception-to-production process and compare the speed of information transfer between the two domains. We found largely shared streams of traveling waves bilaterally, along which musical codes were transported faster than language codes for identical visual input.
