## Supplementary Table 1 for "Hemodynamic traveling waves transport musical codes faster than language codes via shared bilateral streams"

### Sheet: Table 3a. sROI mean phases
Supplementary Table 3. (a) sROI mean phases
The value in each cell is the mean phase obtained by vector-averaging complex F-values across all vertices in each sROI.
					Left Hemisphere						Right Hemisphere
	Sections	Color Code	Area	sROI No.	Reading, Reciting	Reading, Singing	Reading, Playing	Listening, Reciting	Listening, Singing	Listening, Playing	Reading, Reciting	Reading, Singing	Reading, Playing	Listening, Reciting	Listening, Singing	Listening, Playing
Visual / Occipital Cortex	1. Primary Visual Cortex: PVC		V1	1	8.32	7.68	6.13			8.73	7.81	7.54	6.19			8.12
	2. Early Visual Cotex: EVC		V2	2	7.99	7.49	6.87			8.94	7.67	7.43	7.02			8.95
			V3	3	7.57	6.95	6.87	9.72	9.5	9.05	7.28	7.01	6.92	10.01	9.42	9.02
			V4	4	7.27	6.61	6.74	9.2	8.5	8.44	7	6.68	6.7	9.63	8.9	8.69
	3. Dosal Stream Visual Cotex: DSVC		IPS1	5	7.2	6.68	7.09				6.93	6.9	7.04
			V3A	6	6.34
			V3B	7	5.85	5.58	4.6				6.1	6.02	5.69
			V6	8
			V6A	9								7.13
			V7	10		5.79	5				6.36	6.59	5.83
	4. Ventral Stream Visual Cortex: VSVC		FFC	11	7.29	6.45	6.43				6.79	6.48	6.07
			PIT	12	7.55	6.77	6.9	8.86	8.33	7.89	7.15	7.01	7.1	9.13	8.33	8.02
			V8	13	5.79	5.48	4.73					6.39	5.07
			VMV1	14
			VMV2	15
			VMV3	16
			VVC	17
	5. MT+ Complex Neighboring Visual Areas: MT+CNVA		FST	18		6.26	7.45					6.76
			LO1	19	7.1	6.74	6.46				7	6.83	6.57	10.87
			LO2	20	7.81	7.1	7.31		8.23	7.84	7.45	7.17	7.5			8.28
			LO3	21			4.93						5.17
			MST	22		5.83	5.81						5.16
			MT	23	6.38	5.97	5.04					6	5.08
			PH	24	7.22	6.41	6.95				6.59	6.33	6.48
			V3CD	25	6.02	5.86	5.48				5.02	5.42	4.83
			V4t	26	7.41	6.56	6.71				7.06	7.03	6.6
Somatosensory and Motor Cortex	6. Somatosensory and Motor Cotex: SMC		1	27	8.31	7.03	9.64	8.52	7.8	9.89	8.06	6.94	7.12	8.7	7.79	6.85
			2	28	7.34	6.76	9.27	7.4	7.08	9.55	6.54	6.49	8.84	7.19		9.06
			3a	29	9.52	8.6	8.76	9.21	8.97	9.17	8.9	8.49	5.02	9.22	8.93
			3b	30	9.39	8.22	9.23	9.24	8.85	9.63	8.91	8.27	5.13	9.23	8.83
			4	31	8.97	7.92	8.67	8.77	8.39	9.16	8.5	8.02	6.48	8.92	8.65	6.86
	7. Paracentral Lobular and Midcingulate Cotex: PLMC		23c	32		7.43		8.33	8.34
			24dd	33	7.66	7.16	8.48	7.57	7.46	8.6	7.01	7.03	7.48	7.55	7.47	7.87
			24dv	34	8.28	7.75	8.49	7.94	8.13	8.93	7.79	7.87	7.8	8.26	8.31	8.42
			5L	35		6.63					6.85	6.64
			5m	36	7.24	6.53		6.9	6.85		6.81	6.49	5.07		7
			5mv	37		7.42	7.82	7.73	7.98			7.43
			6ma	38	8.38	7.9	8.06	8.54	8.39	8.86	8.17	8.26	8.41	8.77	8.74	9.22
			6mp	39	8.33	7.92	8.64	8.31	8.32	8.92	7.48	7.7	8.1
			SCEF	40	8.14	7.7	7.84	7.87	8	8.23	7.97	8.08	8.01	8.2	8.31	8.49
	8. Pre-Motor Cotex: PMC		55b	41	8.42	7.85	7.82	7.95	7.87	7.87	9.02	8.75	8.5	8.75	8.54	8.18
			6a	42	7.78	7.29	8.03	8.48	7.87	8.42	6.89	7.25	7.7			8.37
			6d	43		7.4	9.49			9.79	6.61	6.82	8.47			8.9
			6r	44	8.14	7.77	8.09	8.04	8.39	8.61	8.09	8.46	8.77	8.22	8.71	9.22
			6v	45	8.66	7.82	8.22	8.46	8.21	8.62	8.53	8.28	8.31	8.64	8.44	8.59
			FEF	46	7.74	7.25	7.61	8.2	7.8	8.22	6.9	6.91	6.8	8.38	7.72	7.8
			PEF	47	7.74	7.29	7.39	7.66	7.64	7.85	7.81	7.73	7.86	8.16	7.83	8.19
	9. Posterior Opercular Cotex: POC		43	48	9.01	8.31	8.97	8.54	8.48	9.37	8.85	8.9	8.75	8.75	8.69	9.29
			FOP1	49	8.78	8.52	8.95	8.36	8.61	9.4	8.79	8.83	9.19	8.86	8.88	9.9
			OP1	50	8.25	6.63	9.47	7.6	7.34	9.26			9.06	7.34	6.99	8.78
			OP2-3	51	8.89	7.33		8.12	7.7		8.35			8.24	7.88
			OP4	52	9.63	8.69	9.51	8.69	8.4	9.26	9.32	9.33	9.96	8.82	8.43	9.12
Auditory Cotex	10. Early Auditory Cotex: EAC		52	53	9.13	8.35	9.55	7.46	7.52	7.56	9.08	9.08		7.63	7.77	7.66
			A1	54	9.5	8.79	9.35	7.35	7.42	7.32	8.98	8.8	9.24	7.42	7.41	7.04
			LBelt	55	9.91	9.32	9.75	7.5	7.53	7.39	9.26	9.29	9.78	7.48	7.52	7.36
			MBelt	56	9.56	9.04	9.8	7.2	7.37	7.25	9.17	9.28	9.85	7.41	7.41	7.19
			PBelt	57	10.1	9.52	9.99	7.5	7.53	7.67	9.58	9.64	10.01	7.54	7.54	7.62
			PFcm	58	9.16	8.28	9.55	8	7.88	9.11	8.45	8.26	9.78	8.07	7.95	9.06
			RI	59	9.37	8.74	9.14	7.67	7.75	7.64	8.41	8.37	9.02	7.68	7.72	7.09
	11. Auditory Association Cotex: AAC		A4	60	10.09	9.46	9.86	7.57	7.66	7.78	9.72	9.76	9.99	7.57	7.53	7.67
			A5	61	9.42	8.63	8.93	7.28	7.29	7.1	9.46	9.15	9.41	7.49	7.44	7.33
			STGa	62		8.04		6.94	7.45	7.19				7.24	7.54
			STSda	63				6.56	6.2					6.83	6.53
			STSdp	64				7.36			9.22			8.28	7.96
			STSva	65											6.08
			STSvp	66										8.9	8.05
			TA2	67	10.2	9.65	10.32	7.53	7.75	7.92	9.5	9.85	10.22	7.51	7.8	7.85
	12. Insular and Frontal Opercular Cortex: IFOC		AAIC	68
			AVI	69	7.79	7.38	7.03	7.48	7.23	7.41	7.45	7.69	7.46	7.31	7.31	7.66
			FOP2	70		7.87	9.4	8.6	8.26	9.74			9.36	8.57		9.84
			FOP3	71		8.41		8.78	8.51	10.32				8.79	8.88
			FOP4	72	8.3	7.88	8.11	7.98	8.06	8.9	7.86	7.99	7.84	8.08	8.12	9.04
			FOP5	73	8.11	7.84	7.67	7.44	7.49	7.96	7.47	7.74	7.94	7.29	7.35	7.97
			Ig	74	8.94	7.68		8.26	7.92		8.84			8.67	8.34
			MI	75	8.66	8.32	8.48	8.28	8.48	9.14	8.95	8.84		8.58	8.78
			PI	76				7.53	7.96					7.78	8.05	8.13
			Pir	77										8.77
			PoI1	78
			PoI2	79										9.06
Temporal Cotex	13. Medial Temporal Cortex: MTC		H	80
			PreS	81
			EC	82
			PeEc	83
			TF	84
			PHA1	85
			PHA2	86
			PHA3	87
	14. Lateral Temporal Cortex: LTC		PHT	88										8.94	8.22
			TE1a	89
			TE1m	90
			TE1p	91										9.6
			TE2a	92
			TE2p	93								6.57
			TGd	94
			TGv	95
Parietal Cortex	15. Temporal-Parietal-Occipital Junction: TPOJ		PSL	96	9.06	8.46	9	8.02	8.07	8.35	9.47	9.38	10.03	8.59	8.61	9.14
			STV	97		7.55	8.72	7.25	7.04	7.55	8.78	8.35	9.05	7.86	7.39	7.73
			TPOJ1	98	8.63	7.41	8.02	7.17	7.01	7.17	9.15	8.68	8.99	7.84	7.67	7.76
			TPOJ2	99	8.92	7.19	8.49	7.81	7.19	7.7	8.98			8.23	7.6	7.24
			TPOJ3	100
	16. Superior Parietal Cortex: SPC		7AL	101			9.77			10.22			9.26
			7Am	102		7.55	8.15					7.72	8.63
			7PC	103		7.49	9.4			9.78		7.01	9.06
			7Pl	104	8.44	7.73	8.3			8.7	7.99	8.08	8.61			9.05
			7Pm	105		7.43	7.93			7.96	8.14	7.8	8.29			8.85
			AIP	106	8.15	7.55	8.7	8.2	8.12	9.21	7.58	7.77	8.62			9.29
			LIPd	107	8.2	7.49	7.93	8.2	7.72	8.27	7.56	7.32	7.74	8.18	8.04	8.58
			LIPv	108	7.73	7.27	7.98			8.84	6.74	6.89	6.99
			MIP	109	7.79	7.17	7.5			8.25	7.33	7.38	7.76
			VIP	110	8.21	7.72	8.97			9.67	6.7	7.15	8.07
	17. Inferior Parietal Cortex: IPC		IP0	111	7.32	6.57	6.77			7.15	7.1	6.83	6.91			7.64
			IP1	112	8.29	7.49	7.87	8.69		8.2	8.11	7.57	8.26	8.84
			IP2	113	8.71	7.93	8.59	8.74	8.57	9.01	8.79	8.58	9.35	9.26	9.24	9.68
			PF	114	9.17	8.19	9.7	8.8	9.02	9.97	9.99		10.93	9.31	9.62	10.83
			PFm	115		6.94							10.55
			PFop	116	8.81	7.92	9.57	8.63	8.66	9.88	8.98	8.8	9.81	9.23	9.15	10.18
			PFt	117	7.13	7.15	9.13			9.86	6.28	6.85	9.06			9.7
			PGi	118		5.01
			PGp	119		5.97	5.84					5.83	5.4
			PGs	120		5.28
	18. Posterior Cingulate Cortex: PCC		23d	121
			31a	122								5.6
			31pd	123								4.78
			31pv	124								4.66
			7m	125		6.02						5.4
			d23ab	126		5.37
			v23ab	127								5.15
			DVT	128			6.99						6.89
			PCV	129								6.79
			POS1	130
			POS2	131		6.42	6.68					6.82	7.28
			ProS	132
			RSC	133
Frontal Cortex	19. Anterior Cingulate and Medial Prefrontal Cortex: ACMPC		10r	134
			10v	135
			25	136
			33pr	137					8.73			8.14		9.07	8.99
			8BM	138		7.28					7.73	8.38	8.71		8.15
			9m	139
			a24	140
			a24pr	141	9.01	8.28	8.25	8.76	8.81	9.19	8.52	8.53	8.18	8.87	8.94	9.14
			a32pr	142	8.19	7.51		8.34	8.18		7.84	7.74	7.4	8.33	8.26
			d32	143
			p24	144
			p24pr	145	9.24	8.47	8.9	8.75	8.94		8.77	8.79		9	8.99
			p32	146
			p32pr	147	8.45	7.9	7.77	8.27	8.27	8.62	7.81	7.84	7.72	8.1	8.24	8.47
			pOFC	148
			s32	149
	20. Orbital and Polar Frontal Cortex: OPFC		10d	150
			10pp	151
			11l	152
			13l	153
			47m	154		4.48
			47s	155
			a10p	156
			OFC	157
			p10p	158
	21. Inferior Frontal Cortex: IFC		44	159		7.76		7.23	7.46						7.56
			45	160	7.78	7.71	8.17	7.08	7.23	7.7		8.44			7.42
			47l	161		7.51			7.18		6.07	6.36		6.03
			a47r	162
			IFJa	163	7.52	7.03	7.07	7.04	7.1	7.1	7.12	6.93	7.05	7.3	7.03	7.08
			IFJp	164	7.71	7.24	7.22	7.66	7.38	7.56	6.8	6.85	6.7	7.34	6.93	7.23
			IFSa	165		7.03									8.65
			IFSp	166	7.56	7.28	7.08	7.09	7.12	7.1	7.03	7.12		7.24	6.96
			p47r	167
	22. Dorsolateral Prefrontal Cortex: DLPC		46	168	8.35	7.32	7.66		8.46		7.73	7.49	7.87		8.47
			8Ad	169		4.91
			8Av	170		5.42
			8BL	171
			8C	172	7.79	7.11
			9-46d	173	8.47	7.24	7.18	9.24	8.5		8.12	7.27	7.22		8.62
			9a	174
			9p	175
			a9-46v	176		7.23			8.08		8.21	8.01			8.6
			i6-8	177		7.42	8.04				7.87	7.91	8.16
			p9-46v	178	8.26	7.8					8.02	8.09			8.26
			s6-8	179
			SFL	180	8.4	8.42	7.81	8.5	8.5	8.2	8.92	9.23	9.02	9.15	9.14	9.74
Mean of mean phases across sROI (s)					8.23753	7.35591	7.97811	8.02826	7.94486	8.53014	7.92929	7.55418	7.85256	8.325	8.09457	8.42158
Number of sROIs included in the average					81	110	90	69	72	70	85	98	86	68	70	57

### Sheet: Table 3b. Laterality Index
Supplementary Table 3. (b) sROI laterality index (LI)
					Laterality Index
	Sections	Color Code	Area	sROI No.	Reading, Reciting	Reading, Singing	Reading, Playing	Listening, Reciting	Listening, Singing	Listening, Playing
Visual / Occipital Cortex	1. Primary Visual Cortex: PVC		V1	1	-0.15	0.05	0.06
	2. Early Visual Cotex: EVC		V2	2			-0.08
			V3	3	0.01	-0.02	-0.02
			V4	4	0.05	0.03	0.01
	3. Dosal Stream Visual Cotex: DSVC		IPS1	5	-0.27	-0.04	-0.04
			V3A	6
			V3B	7	-0.44	-0.06	-0.12
			V6	8
			V6A	9
			V7	10	-1	-0.49	-0.49
	4. Ventral Stream Visual Cortex: VSVC		FFC	11	0	0.06	0.13
			PIT	12	0.03	0.03	0.02		-0.23	-0.36
			V8	13	0.35	0.33	0.37
			VMV1	14
			VMV2	15
			VMV3	16
			VVC	17
	5. MT+ Complex Neighboring Visual Areas: MT+CNVA		FST	18		0.08
			LO1	19	-0.12	0	-0.07
			LO2	20	-0.01	0	0	-0.27		-0.23
			LO3	21
			MST	22		0.04	0.19
			MT	23	0.39	0.22	0.05
			PH	24	-0.09	-0.02	-0.05
			V3CD	25	0.46	0.05	-0.02
			V4t	26	0.09	0.01	0.03
Somatosensory and Motor Cortex	6. Somatosensory and Motor Cotex: SMC		1	27	-0.03	0.29	0.64	-0.12	0.01	0.74
			2	28	-0.21	0.41	0.14			0.2
			3a	29	-0.01	0.04	0.29	0.04	0.04	0.72
			3b	30	-0.03	0	0.37	-0.02	0.01	0.82
			4	31	-0.04	0.05	0.4	0.03	0.03	0.58
	7. Paracentral Lobular and Midcingulate Cotex: PLMC		23c	32		0.57		0.29	0.43
			24dd	33		0.41	0.65	0.51	0.59	0.65
			24dv	34	-0.05	0.08	0.03	-0.03	0.14	0.11
			5L	35	-0.64	0.03
			5m	36	-0.08	0.18			0.55
			5mv	37		0.22			0.89
			6ma	38	0.12	0.08	0.13	0.02	0.15	0.08
			6mp	39	0.2	0.07	0.33	0.48	0.43	0.55
			SCEF	40	0	0	0	0	0	-0.01
	8. Pre-Motor Cotex: PMC		55b	41	0.09	0.14	0.14	0.05	0.1	0.1
			6a	42	0.03	-0.01	0.01		0.83	0.15
			6d	43		0.09	0.04			0.14
			6r	44	0.21	0.06	0.11	0.27	-0.02	0.03
			6v	45	-0.01	0	0.03	-0.03	0	0.05
			FEF	46	0.06	0.02	0.08	0.18	0.45	0.68
			PEF	47	0.12	0.02	0.17	0.21	0.05	0.24
	9. Posterior Opercular Cotex: POC		43	48	0.03	0.14	0.27	0.01	0.03	0.23
			FOP1	49	0.26	0.26	0.33	0.17	0.16	0.13
			OP1	50			0.62	0.47	0.29	0.75
			OP2-3	51	0.08	0.68		0.02	0.07
			OP4	52	0.05	0.3	0.38	0.02	0.06	0.35
Auditory Cotex	10. Early Auditory Cotex: EAC		52	53	0.06	0.23		-0.03	0	0.4
			A1	54	0	0.06	0.26	0	0	0.02
			LBelt	55	0	0	0.08	0	0	0
			MBelt	56	-0.04	-0.01	0.23	0	0	0.02
			PBelt	57	0	0	0	0	0	0
			PFcm	58	0.3	0.42	0.26	0.12	0.19	0.14
			RI	59	0.05	0.12	0.23	0	0	0.18
	11. Auditory Association Cotex: AAC		A4	60	0	0	0	0	0	0
			A5	61	-0.1	-0.2	-0.3	0.01	-0.02	-0.17
			STGa	62				-0.21	-0.28
			STSda	63				0.18
			STSdp	64	-0.69			-0.3	-0.39
			STSva	65
			STSvp	66				-0.83	-0.88
			TA2	67	0	-0.03	-0.1	-0.06	-0.03	-0.06
	12. Insular and Frontal Opercular Cortex: IFOC		AAIC	68
			AVI	69	0.09	-0.03	0.17	0.12	0.01	-0.05
			FOP2	70			0.16	-0.04	0.36	0.15
			FOP3	71				-0.04	-0.04	0.7
			FOP4	72	0.14	0.12	0.22	0.05	0.04	0.26
			FOP5	73	0.13	0.08	0.21	0.14	0.01	0.07
			Ig	74	-0.12			0.04	0.02
			MI	75	0.04	0		-0.05	-0.11
			PI	76				-0.12	-0.25	-0.98
			Pir	77
			PoI1	78				-0.36	-0.42
			PoI2	79				-0.41
Temporal Cotex	13. Medial Temporal Cortex: MTC		H	80
			PreS	81
			EC	82
			PeEc	83
			TF	84
			PHA1	85
			PHA2	86
			PHA3	87
	14. Lateral Temporal Cortex: LTC		PHT	88				-0.07	-0.28
			TE1a	89
			TE1m	90
			TE1p	91
			TE2a	92
			TE2p	93
			TGd	94
			TGv	95
Parietal Cortex	15. Temporal-Parietal-Occipital Junction: TPOJ		PSL	96	0.04	0.09	0.08	0.03	0.02	0.04
			STV	97	-0.15	-0.09	-0.06	-0.06	-0.08	-0.05
			TPOJ1	98	-0.28	-0.09	-0.07	-0.02	-0.04	-0.03
			TPOJ2	99	0.23	0.35		-0.04	0.07	0.54
			TPOJ3	100
	16. Superior Parietal Cortex: SPC		7AL	101			0.47			0.89
			7Am	102		0.22	0.45
			7PC	103		0.27	0.25			0.57
			7Pl	104	0.02	0	0			0.16
			7Pm	105	-1	-0.1	-0.19			-0.4
			AIP	106	0.04	0.01	0	0.92	0.52	0.04
			LIPd	107	0	0	0	0.29	0.04	0.13
			LIPv	108	-0.03	0	0.05			1
			MIP	109	0.01	0	0
			VIP	110	-0.21	0.03	0.06			0.72
	17. Inferior Parietal Cortex: IPC		IP0	111	-0.11	0	0
			IP1	112	0.08	0.1	0.17			0.66
			IP2	113	0.01	0.1	0.08	0.01	-0.31	0.04
			PF	114	0.31	0.44	0.37	0.14	0.14	0.27
			PFm	115
			PFop	116	0.01	0.48	0.05	0.12	0.29	0.04
			PFt	117	0.27	0.23	0.03			0.01
			PGi	118
			PGp	119		0.02	-0.19
			PGs	120
	18. Posterior Cingulate Cortex: PCC		23d	121
			31a	122
			31pd	123
			31pv	124
			7m	125
			d23ab	126
			v23ab	127
			DVT	128
			PCV	129
			POS1	130
			POS2	131
			ProS	132
			RSC	133
Frontal Cortex	19. Anterior Cingulate and Medial Prefrontal Cortex: ACMPC		10r	134
			10v	135
			25	136
			33pr	137
			8BM	138	-0.11	-0.06
			9m	139
			a24	140
			a24pr	141	-0.05	0	0.15	-0.02	-0.02	0.19
			a32pr	142	-0.09	-0.04	-0.08	0.01	-0.02
			d32	143
			p24	144
			p24pr	145	0.06	-0.05	0.37	0.11	0.07	0.5
			p32	146
			p32pr	147	0	0	0	-0.01	0	-0.03
			pOFC	148
			s32	149
	20. Orbital and Polar Frontal Cortex: OPFC		10d	150
			10pp	151
			11l	152
			13l	153
			47m	154
			47s	155
			a10p	156
			OFC	157
			p10p	158
	21. Inferior Frontal Cortex: IFC		44	159		0.52			0.03
			45	160		-0.03		0.48	-0.04
			47l	161
			a47r	162
			IFJa	163	0.09	0.03	0.09	-0.05	-0.15	-0.02
			IFJp	164	0.03	0	0.07	0.08	-0.11	-0.08
			IFSa	165		0.73			-0.89
			IFSp	166	0.2	0.11	0.63	0.19	-0.26	0.34
			p47r	167
	22. Dorsolateral Prefrontal Cortex: DLPC		46	168	-0.54	0.06	0.03		-0.11
			8Ad	169
			8Av	170
			8BL	171
			8C	172	0.43	0.39
			9-46d	173	-0.02	0.13	0.21		0.13
			9a	174
			9p	175
			a9-46v	176	-0.7	0.27
			i6-8	177	-0.38	-0.1	-0.05
			p9-46v	178	0.26	0.23
			s6-8	179
			SFL	180	-0.25	-0.05	-0.19	-0.27	-0.15	-0.19
